# Nuclear compartmentalization of TERT mRNA and TUG1 lncRNA transcripts is driven by intron retention: implications for RNA-directed therapies

**DOI:** 10.1101/2020.07.21.212514

**Authors:** Gabrijela Dumbović, Ulrich Braunschweig, Heera K. Langner, Katarzyna Jastrzebska, Michael Smallegan, Benjamin Blencowe, Thomas R. Cech, Marvin H. Caruthers, John L. Rinn

## Abstract

Numerous global connections have been made between splicing and other layers of gene regulation, including the spatial partitioning of the transcriptome in the cell. Yet, there has been surprisingly little analysis of the spatio-temporal regulation of individual protein-coding and non-coding RNA molecules in single cells. Here we address how intron retention influences the spatio-temporal dynamics of transcripts from two clinically relevant genes: TERT (Telomerase Reverse Transcriptase) pre-mRNA and TUG1 (Taurine-Upregulated Gene 1) lncRNA. Single molecule RNA FISH revealed that nuclear TERT transcripts uniformly and robustly retain two specific introns whose splicing occurs during mitosis. In contrast, TUG1 has a bimodal distribution of fully spliced cytoplasmic and intron-retained nuclear transcripts. We further test the functionality of intron-retention events using RNA-targeting thiomorpholino antisense oligonucleotides to block intron excision. We show that intron retention is the driving force for the nuclear compartmentalization of these RNAs. For both RNAs, altering this splicing-driven subcellular distribution had significant effects on cell growth. Together, these findings show that stable retention of specific introns can orchestrate spatial compartmentalization of RNAs within the cell; this process reveals new targets for RNA-based therapies.
