## Extended data Table 1 for "Nuclear compartmentalization of TERT mRNA and TUG1 lncRNA transcripts is driven by intron retention: implications for RNA-directed therapies"

### Sheet: Human
GENE	EVENT	COORD	IntronNo	iPS
TERT	HsaINT0165802	chr5:1294667-1294770	i1	NA
TERT	HsaINT0165808	chr5:1282625-1293312	i2	5.71
TERT	HsaINT0165809	chr5:1280339-1282428	i3	1.49
TERT	HsaINT0165810	chr5:1279471-1280157	i4	4.55
TERT	HsaINT0165811	chr5:1278797-1279290	i5	0
TERT	HsaINT0165812	chr5:1272281-1278640	i6	3.335
TERT	HsaINT0165813	chr5:1271205-1272184	i7	0.75
TERT	HsaINT0165814	chr5:1268634-1271118	i8	1.05
TERT	HsaINT0165815	chr5:1266536-1268519	i9	NA
TERT	HsaINT1044025	chr5:1264593-1266463	i10	0.465
TERT	HsaINT1044026	chr5:1260601-1264403	i11	30.225
TERT	HsaINT0165804	chr5:1258660-1260473	i12	0.9
TERT	HsaINT0165805	chr5:1255412-1258597	i13	2.04
TERT	HsaINT0165806	chr5:1254506-1255286	i14	31.37
TERT	HsaINT0165807	chr5:1253832-1254367	i15	5.31
TUG1	HsaINT0175507	chr22:30971780-30972923	i1	46.03

### Sheet: Mouse
GENE	EVENT	IntronNo	COORD	mES	miPS
Tert	MmuINT0158999	i1	chr13:73627249-73627350	0	0
Tert	MmuINT0159006	i2	chr13:73628675-73634151	7.28	1.825
Tert	MmuINT0159007	i3	chr13:73634348-73635419	24.6433	13.26
Tert	MmuINT0159008	i4	chr13:73635601-73636356	9.8	7.31
Tert	MmuINT0159009	i5	chr13:73636537-73637205	10.3033	0.77
Tert	MmuINT0159010	i6	chr13:73637365-73639155	8.08	2.455
Tert	MmuINT0159011	i7	chr13:73639258-73639985	23.01	17.15
Tert	MmuINT0159012	i8	chr13:73640072-73641975	8.90333	3.74
Tert	MmuINT0159013	i9	chr13:73642090-73642364	1.93	3.035
Tert	MmuINT0159000	i10	chr13:73642437-73644248	1.54	1.795
Tert	MmuINT0159001	i11	chr13:73644438-73646180	3.57	1.35
Tert	MmuINT0159002	i12	chr13:73646308-73646776	8.7	0.77
Tert	MmuINT0159003	i13	chr13:73646839-73647946	0.776667	0
Tert	MmuINT0159004	i14	chr13:73648072-73648287	0	0
Tert	MmuINT0159005	i15	chr13:73648417-73648909	3.56	2.175
Tug1	MmuINT1034144	i0	chr11:3647079-3648752	99.6233	100
Tug1	MmuINT1034145	i1	chr11:3645524-3646556	6.72333	5.94
Tug1	MmuINT1034146	i2	chr11:3643180-3644771	23.9933	20.66

### Sheet: Combined
HUMAN				MOUSE
GENE	IntronNo	iPS		GENE	IntronNo	mES	miPS
TERT	i1	NA		Tert	i1	0	0
TERT	i2	5.71		Tert	i2	7.28	1.825
TERT	i3	1.49		Tert	i3	24.6433	13.26
TERT	i4	4.55		Tert	i4	9.8	7.31
TERT	i5	0		Tert	i5	10.3033	0.77
TERT	i6	3.335		Tert	i6	8.08	2.455
TERT	i7	0.75		Tert	i7	23.01	17.15
TERT	i8	1.05		Tert	i8	8.90333	3.74
TERT	i9	NA		Tert	i9	1.93	3.035
TERT	i10	0.465		Tert	i10	1.54	1.795
TERT	i11	30.225		Tert	i11	3.57	1.35
TERT	i12	0.9		Tert	i12	8.7	0.77
TERT	i13	2.04		Tert	i13	0.776667	0
TERT	i14	31.37		Tert	i14	0	0
TERT	i15	5.31		Tert	i15	3.56	2.175
TUG1	i1	46.03		Tug1	i1	6.72333	5.94
				Tug1	i2	23.9933	20.66
