## Extended data Table 2 for "Nuclear compartmentalization of TERT mRNA and TUG1 lncRNA transcripts is driven by intron retention: implications for RNA-directed therapies"

### Sheet: Sheet1
Intron_order	Species	Length (bp)	GC (%)
TERT_intron_3	Human	2090	58
TERT_intron_3	Mouse	1072	51
TERT_intron_7	Human	980	62.3
TERT_intron_7	Mouse	728	48.8
TERT_intron_11	Human	3803	52
TERT_intron_11	Mouse	1743	50.2
TERT_intron_14	Human	781	63.9
TERT_intron_14	Mouse	216	60.2
TUG1_intron_1	Human	1075	38.5
TUG1_intron_1	Mouse	1033	35.2
TUG1_intron_2	Human	1582	38.8
TUG1_intron_2	Mouse	1592	35.1
